# MetaClaw: an auditable AI agent for end-to-end, multi-directional metagenomic and multi-omics analysis

**DOI:** 10.64898/2026.07.21.739769

**Authors:** Haohong Zhang, Zuqi Li, Philip Naderev Panuringan Lagniton, Zikang Wang, Linfeng Zhao, Wenxuan Li, Pengmin Duan, Xiaosen Jiang, Kang Ning

**Affiliations:** Key Laboratory of Molecular Biophysics of the Ministry of Education, Hubei Key Laboratory of Bioinformatics and Molecular-imaging, Center of AI Biology, Department of Bioinformatics and Systems Biology, College of Life Science and Technology, Huazhong University of Science and Technology, Wuhan 430074, Hubei, China; BGI Genomics, Shenzhen, China

## Abstract

End-to-end omics analysis requires more than selecting tools: a usable agent must bind data correctly, execute long workflows without blocking, preserve provenance and recover the biological conclusions that motivate an analysis. Existing LLM-driven bioinformatics agents automate parts of this process, but their operational dependencies and conclusion-level validity are often unclear. Here we present MetaClaw, an auditable agent that maps a user request to a registered workflow, executes standardized upstream processing on FlowHub, and runs study-specific downstream analyses in network-isolated OpenClaw containers. A YAML registry and an explicit plan–submit–poll–finalise lifecycle record file bindings, parameters, scripts, environments and outputs in per-job bundles. Across the full cohorts of four published studies (769 metagenomic profiles), MetaClaw recovered 4/4 sorghum marker groups, 3/3 RRMS features, 4/5 canonical CRC markers among the top 20 classifier features and 5/5 permafrost marker groups. In 45 model-by-prompt runs, upstream completion was consistent whereas downstream validity depended on the backend and instruction detail; three decoy-tested endpoints showed no significant differences. In 48 ablation sessions, removing the registry, planning loop or manifest caused distinct losses, with registry removal increasing time, tool calls and token cost. MetaClaw therefore connects standardized upstream execution, local analytical flexibility and conclusion-level validation in a rerunnable framework for metagenomic and microbiome multi-omics analysis.
