## supplementary tables for "MetaClaw: an auditable AI agent for end-to-end, multi-directional metagenomic and multi-omics analysis"

### Sheet: Overview
Supplementary Table 1: Expanded overview of the pipelines, analytical scope, and key references
Supplementary Table 2: Flow-level methods and reference mapping for Flowhub workflows
Supplementary Table 3: Skill-level method details and reference mapping
Supplementary Table 4a: Figure 7b statistical test table
Supplementary Table 4b: Figure 7C statistical test table
Supplementary Table 5: Completeness scoring per replicate for ablation test
Supplementary Table 6: Session statistics per replicate for ablation test

### Sheet: S1
Supplementary Table 1: Expanded overview of the pipelines, analytical scope, and key references
Pipeline	Detailed scope	Input type	Core methods / tools	Principal outputs	References(s)
metagenomics-full	End-to-end shotgun metagenomics from raw reads to downstream interpretation and reporting	Raw paired-end FASTQ	QC; host removal; MetaPhlAn4 profiling statistical-analysis; AI-exploratory-data-analysis; enrichment-analysis microbiome-profile-merge; microbiome-diversity-analysis; microbiome-differential-abundance metabolomics-annotation; metabolomics-de; metabolomics-normalization; metabolomics-pathway-enrichment metabolomics-peak-detection; metabolomics-quantification; metabolomics-statistics; metabolomics…	Publication-ready statistical reports and curated abundance tables	Chen, S., Zhou, Y., Chen, Y., & Gu, J. (2018). fastp: An ultra-fast all-in-one FASTQ preprocessor. Bioinformatics, 34(17), i884–i890. https://doi.org/10.1093/bioinformatics/bty560 Langmead, B., & Salzberg, S. L. (2012). Fast gapped-read alignment with Bowtie 2. Nature Methods, 9(4), 357–359. https://doi.org/10.1038/nmeth.1923 Blanco-Míguez, A., Beghini, F., Cumbo, F., McIver, L. J., Thompson, K. …
Upstream-only	Standardized preprocessing and taxonomic profiling without automatic downstream interpretation	Raw FASTQ + metadata	QC; host removal; MetaPhlAn4 profiling	Taxonomic profiles plus QC and host-removal reports for external analysis	Chen, S., Zhou, Y., Chen, Y., & Gu, J. (2018). fastp: An ultra-fast all-in-one FASTQ preprocessor. Bioinformatics, 34(17), i884–i890. https://doi.org/10.1093/bioinformatics/bty560 Langmead, B., & Salzberg, S. L. (2012). Fast gapped-read alignment with Bowtie 2. Nature Methods, 9(4), 357–359. https://doi.org/10.1038/nmeth.1923 Blanco-Míguez, A., Beghini, F., Cumbo, F., McIver, L. J., Thompson, K. …
Downstream-only	Reanalysis of preprocessed abundance tables, pathway profiles, or sequence-derived matrices	Abundance tables, pathway profiles, or sequence data	statistical-analysis; AI-exploratory-data-analysis; enrichment-analysis microbiome-profile-merge; microbiome-diversity-analysis; microbiome-differential-abundance metabolomics-annotation; metabolomics-de; metabolomics-normalization; metabolomics-pathway-enrichment metabolomics-peak-detection; metabolomics-quantification; metabolomics-statistics; metabolomics-xcms-preprocessing hypothesis-generati…	Statistical summaries, figures, and reports	Wood, D. E., Lu, J., & Langmead, B. (2019). Improved metagenomic analysis with Kraken 2. Genome Biology, 20(1), 257. https://doi.org/10.1186/s13059-019-1891-0 Beghini, F., McIver, L. J., Blanco-Míguez, A., et al. (2021). Integrating taxonomic, functional, and strain-level profiling of diverse microbial communities with bioBakery 3. eLife, 10, e65088. https://doi.org/10.7554/eLife.65088 Additional…
Amplicon-ASV	16S/ITS amplicon analysis with denoising, ASV inference, taxonomy assignment, and functional prediction	Amplicon sequencing reads	QIIME2/DADA2; taxonomy assignment; PICRUSt2; provenance tracking; microbiome-amplicon-processing; microbiome-taxonomy-assignment; microbiome-functional-prediction; microbiome-qiime2-workflow	ASV tables, taxonomy, predicted function, downstream-ready matrices	Bolyen, E., Rideout, J. R., Dillon, M. R., Bokulich, N. A., Abnet, C. C., Al-Ghalith, G. A., Alexander, H., Alm, E. J., Arumugam, M., Asnicar, F., Bai, Y., Bisanz, J. E., Bittinger, K., Brejnrod, A., Brislawn, C. J., Brown, C. T., Callahan, B. J., Caraballo-Rodríguez, A. M., Chase, J., … Caporaso, J. G. (2019). Reproducible, interactive, scalable and extensible microbiome data science using QIIME…
Downstream-DL	Deep-learning-enabled analysis for microbiome profiles and sequence-based inputs	Microbiome profiles and sequence-based inputs	MGM; APEX; BGC-Prophet; ONN4ARG; AI-report-generator	Predictions, annotations, and model-derived outputs	Zha, Y., Chen, C., Jiao, Q., Zeng, X., Cui, X., & Ning, K. (2024). Comprehensive profiling of antibiotic resistance genes in diverse environments and novel function discovery. The Innovation Life, 2(1), 100054. https://doi.org/10.59717/j.xinn-life.2024.100054; Wan, F., Torres, M. D. T., Peng, J., & de la Fuente-Nunez, C. (2024). Deep-learning-enabled antibiotic discovery through molecular de-exti…

### Sheet: S2
Supplementary Table 2: Flow-level methods and reference mapping for Flowhub workflows
Flow	Tool / method chain	Input type	Main outputs	Description	Reference(s)
GetOrganelle	fastp FastQC GetOrganelle	Paired-end FASTQ	Organelle assemblies and QC reports	Organelle assembly branch for small-genome reconstruction with QC support before assembly	Chen, S., Zhou, Y., Chen, Y., & Gu, J. (2018). fastp: An ultra-fast all-in-one FASTQ preprocessor. Bioinformatics, 34(17), i884–i890. https://doi.org/10.1093/bioinformatics/bty560 Andrews, S. (2010). FastQC: A quality control tool for high throughput sequence data [Computer software]. Babraham Bioinformatics. https://www.bioinformatics.babraham.ac.uk/projects/fastqc/ Jin, J.-J., Yu, W.-B., Yang, …
metagenome-reads	SOAPnuke bowtie2_builddb / bowtie2_removehost MetaPhlAn4	Raw FASTQ	Taxonomic profiles and host-alignment summaries	Read-based upstream metagenomics with host removal and species-level profiling	Chen, Y., Chen, Y., Shi, C., Huang, Z., Zhang, Y., Li, S., Li, Y., Ye, J., Yu, C., Li, Z., Zhang, X., Wang, J., Yang, H., Fang, L., & Chen, Q. (2018). SOAPnuke: A MapReduce acceleration-supported software for integrated quality control and preprocessing of high-throughput sequencing data. GigaScience, 7(1), gix120. https://doi.org/10.1093/gigascience/gix120 Langmead, B., & Salzberg, S. L. (2012).…
metagenome-contig	fastp Bowtie2 MEGAHIT Prodigal MMseqs2 DIAMOND abundance wrappers	Cleaned FASTQ	Contigs, nonredundant gene catalog, and abundance tables	Contig-centric metagenome assembly, gene prediction, nonredundant clustering, and abundance quantification	Chen, S., Zhou, Y., Chen, Y., & Gu, J. (2018). fastp: An ultra-fast all-in-one FASTQ preprocessor. Bioinformatics, 34(17), i884–i890. https://doi.org/10.1093/bioinformatics/bty560 Langmead, B., & Salzberg, S. L. (2012). Fast gapped-read alignment with Bowtie 2. Nature Methods, 9(4), 357–359. https://doi.org/10.1038/nmeth.1923 Li, D., Liu, C.-M., Luo, R., Sadakane, K., & Lam, T.-W. (2015). MEGAHIT…
metagenome-function	eggNOG-mapper CARD PHI CAZy VFDB KEGG BacMet	Predicted protein FASTA	Functional annotation matrices	Multi-database protein annotation across functional and resistance resources	Cantalapiedra, C. P., Hernández-Plaza, A., Letunic, I., Bork, P., & Huerta-Cepas, J. (2021). eggNOG-mapper v2: Functional annotation, orthology assignments, and domain prediction at the metagenomic scale. Molecular Biology and Evolution, 38(12), 5825–5829. https://doi.org/10.1093/molbev/msab293 Alcock, B. P., Raphenya, A. R., Lau, T. T. Y., Tsang, K. K., Bouchard, M., Edalatmand, A., Huynh, W., N…
metagenome-binning	MetaBAT2 MaxBin2 CONCOCT refinement GTDB-Tk	Assembled contigs and coverage profiles	Genome bins, taxonomy, and bin annotations	Metagenome binning and MAG refinement from assembly and coverage information	Kang, D. D., Li, F., Kirton, E., Thomas, A., Egan, R., An, H., & Wang, Z. (2019). MetaBAT 2: An adaptive binning algorithm for robust and efficient genome reconstruction from metagenome assemblies. PeerJ, 7, e7359. https://doi.org/10.7717/peerj.7359 Wu, Y.-W., Simmons, B. A., & Singer, S. W. (2016). MaxBin 2.0: An automated binning algorithm to recover genomes from multiple metagenomic datasets. …
args-oap	fastq2fa ARGs-OAP	FASTQ / FASTA	ARG annotation tables and resistance summaries	ARG annotation branch with FASTQ-to-FASTA conversion before ARG profile generation	In-house FASTQ-to-FASTA conversion (this study; no external citation). Yin, X., Zheng, X., Li, L., Zhang, A.-N., Jiang, X.-T., & Zhang, T. (2023). ARGs-OAP v3.0: Antibiotic-resistance gene database curation and analysis pipeline optimization. Engineering, 27, 234–241. https://doi.org/10.1016/j.eng.2022.10.011
sample-reads	seqkit_sample	FASTA / FNA	Downsampled sequence subsets	Sequence subsampling utility for FASTA/FNA inputs	Shen, W., Sipos, B., & Zhao, L. (2024). SeqKit2: A Swiss army knife for sequence and alignment processing. iMeta, 3, e191. https://doi.org/10.1002/imt2.191

### Sheet: S3
Supplementary Table 3: Skill-level method details and reference mapping
Group	Skill	Detailed methods / modules	Reference(s)	Inputs / outputs	Description
Statistical analysis and EDA	statistical-analysis	Decision tree with Shapiro-Wilk normality and Levene variance checks Parametric tests: t-tests, ANOVA, Pearson correlation, OLS regression Non-parametric tests: Mann-Whitney U, Wilcoxon, Kruskal-Wallis, Spearman/Kendall Bayesian modelling and posterior summaries Effect sizes, diagnostics, power analysis, APA reporting	Shapiro, S. S., & Wilk, M. B. (1965). An analysis of variance test for normality (complete samples). Biometrika, 52(3–4), 591–611. Levene, H. (1960). Robust tests for equality of variances. In I. Olkin (Ed.), Contributions to probability and statistics (pp. 278–292). Stanford University Press. Student. (1908). The probable error of a mean. Biometrika, 6(1), 1–25. Fisher, R. A. (1925). Statistical…	Continuous or categorical inputs; test statistics, effect sizes, and APA-style summaries	Shared downstream statistical core
	AI-exploratory-data-analysis	Format detection across tabular and sequence file types Missingness profiling and MCAR/MAR/MNAR heuristics IQR and z-score outlier detection Distribution, correlation, and recommendation plots	In-house parsing layer (this study; no external citation). In-house missingness heuristics (this study; no external citation). Tukey, J. W. (1977). Exploratory data analysis. Addison-Wesley. In-house EDA templates (this study; no external citation).	Tabular, Excel, FASTA/FASTQ, BIOM and related files; QC summaries and plots	Automated exploratory profile generation
	enrichment-analysis	Merge HUMAnN3 pathabundance tables into sample x pathway matrices Filter low-abundance pathways and apply CLR transformation Two-group and multigroup testing with MaAsLin2 covariate modelling Preranked GSEA with permutation testing Interactive heatmap reporting	Beghini, F., McIver, L. J., Blanco-Míguez, A., et al. (2021). Integrating taxonomic, functional, and strain-level profiling of diverse microbial communities with bioBakery 3. eLife, 10, e65088. https://doi.org/10.7554/eLife.65088 Aitchison, J. (1982). The statistical analysis of compositional data. Journal of the Royal Statistical Society: Series B, 44(2), 139–177. Mallick, H., Rahnavard, A., McI…	Pathway abundance tables and covariates; differential pathway summaries and plots	Pathway-level downstream interpretation
	hypothesis-generation	Integrate literature search with prior analysis results Rank candidate hypotheses by novelty, testability, and support Suggest discriminating experiments	In-house literature-search integration (this study; no external citation). In-house ranking logic (this study; no external citation). In-house experiment design (this study; no external citation).	Significant taxa or pathway patterns; ranked hypotheses and experiment ideas	Hypothesis suggestion layer
Microbiome community analysis	microbiome-profile-merge	Read MetaPhlAn4 outputs from stage/profile/<sample_id>/ Harmonize clade naming and taxonomic ranks Build sample x clade abundance matrices Filter rare clades and add pseudocounts	Blanco-Míguez, A., Beghini, F., Cumbo, F., McIver, L. J., Thompson, K. N., Zolfo, M., Manghi, P., Dubois, L., Huang, K. D., Thomas, A. M., Nickols, W. A., Piccinno, G., Piperni, E., Punčochář, M., Valles-Colomer, M., Tett, A., Giordano, F., Davies, R., Wolf, J., ... Segata, N. (2023). Extending and improving metagenomic taxonomic profiling with uncharacterized species using MetaPhlAn 4. Nature Bi…	Per-sample MetaPhlAn4 profiles; merged abundance matrices	Profile consolidation utility
	microbiome-diversity-analysis	Alpha diversity: Shannon, Simpson, Faith PD, richness, Chao1 Beta diversity: Bray-Curtis, Jaccard, UniFrac Ordination: PCoA and NMDS PERMANOVA and betadisper checks Rarefaction and scatter/boxplot visualisation	Shannon, C. E. (1948). A mathematical theory of communication. Bell System Technical Journal, 27, 379–423, 623–656. Simpson, E. H. (1949). Measurement of diversity. Nature, 163, 688. Faith, D. P. (1992). Conservation evaluation and phylogenetic diversity. Biological Conservation, 61(1), 1–10. Bray, J. R., & Curtis, J. T. (1957). An ordination of the upland forest communities of southern Wisconsin…	Community abundance matrices and optional phylogenetic trees; diversity and ordination outputs	Community ecology core
	microbiome-differential-abundance	ALDEx2 Dirichlet-Monte Carlo sampling CLR transformation and Wilcoxon testing BH-FDR correction and volcano plots	Fernandes, A. D., Reid, J. N. S., Macklaim, J. M., McMurrough, T. A., Edgell, D. R., & Gloor, G. B. (2014). Unifying the analysis of high-throughput sequencing datasets: Characterizing RNA-seq, 16S rRNA gene sequencing and selective growth experiments by compositional data analysis. Microbiome, 2, 15. https://doi.org/10.1186/2049-2618-2-15	Compositional abundance tables; effect sizes and FDR-adjusted results	Compositional differential-abundance testing
Metabolomics suite	metabolomics-annotation	m/z matching against HMDB, METLIN, and MassBank subsets Adduct handling and confidence scoring KEGG and MetaCyc pathway mapping	In-house bundled reference dictionaries (this study; no external citation). In-house adduct scoring (this study; no external citation). Kanehisa, M., Furumichi, M., Sato, Y., Matsuura, Y., & Ishiguro-Watanabe, M. (2025). KEGG: Biological systems database as a model of the real world. Nucleic Acids Research, 53(D1), D672–D677. https://doi.org/10.1093/nar/gkae909	LC-MS feature tables; annotated metabolites and pathways	Offline metabolite annotation
	metabolomics-quantification	KNN imputation Minimum-value replacement Normalization handoff	Troyanskaya, O., Cantor, M., Sherlock, G., Brown, P., Hastie, T., Tibshirani, R., Botstein, D., & Altman, R. B. (2001). Missing value estimation methods for DNA microarrays. Bioinformatics, 17(6), 520–525. In-house imputation (this study; no external citation). In-house normalization (this study; no external citation).	Feature tables with missing values; imputed and normalized matrices	Quantification and fill-in step
	metabolomics-normalization	Median normalization Quantile normalization TIC and PQN scaling Log transformation	In-house normalization layer (this study; no external citation). Bolstad, B. M., Irizarry, R. A., Åstrand, M., & Speed, T. P. (2003). A comparison of normalization methods for high density oligonucleotide array data based on variance and bias. Bioinformatics, 19(2), 185–193. Dieterle, F., Ross, A., Schlotterbeck, G., & Senn, H. (2006). Probabilistic quotient normalization as robust method to acco…	Intensity matrices; comparable normalized metabolomics tables	Cross-sample scaling
	metabolomics-pathway-enrichment	ORA using Fisher exact test against pathway dictionaries BH-FDR correction Significance thresholding of the metabolite set	Fisher, R. A. (1922). On the interpretation of χ² from contingency tables, and the calculation of P. Journal of the Royal Statistical Society, 85(1), 87–94. Benjamini, Y., & Hochberg, Y. (1995). Controlling the false discovery rate: A practical and powerful approach to multiple testing. Journal of the Royal Statistical Society: Series B, 57(1), 289–300. In-house thresholds (this study; no externa…	Significant metabolite list; enriched pathway summaries	Over-representation analysis
	metabolomics-peak-detection	find_peaks-based peak finding Savitzky-Golay smoothing Asymmetric least squares baseline correction	Virtanen, P., Gommers, R., Oliphant, T. E., et al. (2020). SciPy 1.0: Fundamental algorithms for scientific computing in Python. Nature Methods, 17, 261–272. https://doi.org/10.1038/s41592-019-0686-2 In-house preprocessing (this study; no external citation).	LC-MS traces; cleaned peak tables and baseline-corrected signals	Chromatographic peak picking
	metabolomics-statistics	Two-group tests: Student, Welch, Mann-Whitney Multi-group tests: ANOVA, Kruskal-Wallis BH-FDR correction	Student. (1908). The probable error of a mean. Biometrika, 6(1), 1–25. Welch, B. L. (1947). The generalization of Student's problem when several different population variances are involved. Biometrika, 34(1–2), 28–35. Mann, H. B., & Whitney, D. R. (1947). On a test of whether one of two random variables is stochastically larger than the other. The Annals of Mathematical Statistics, 18(1), 50–60. …	Feature matrices; statistical summaries, p-values, and effect sizes	Univariate metabolomics testing
	metabolomics-de	Welch or Student t-tests Log2 fold change calculation BH-FDR correction and volcano ranking	Student. (1908). The probable error of a mean. Biometrika, 6(1), 1–25. Welch, B. L. (1947). The generalization of Student's problem when several different population variances are involved. Biometrika, 34(1–2), 28–35. In-house effect-size logic (this study; no external citation). Benjamini, Y., & Hochberg, Y. (1995). Controlling the false discovery rate: A practical and powerful approach to multi…	Case-control intensity matrices; differential features and volcano plots	Differential expression / abundance
	metabolomics-xcms-preprocessing	Peak detection from staged LC-MS inputs Retention-time alignment with OBI-Warp or loess correction Density-based peak grouping and feature table export	Smith, C. A., Want, E. J., O’Maille, G., Abagyan, R., & Siuzdak, G. (2006). XCMS: Processing mass spectrometry data for metabolite profiling using nonlinear peak alignment, matching, and identification. Analytical Chemistry, 78(3), 779–787. https://doi.org/10.1021/ac051437y	Raw or staged LC-MS files; aligned peak tables with m/z, RT, and intensity	XCMS-like preprocessing surrogate
Amplicon ASV analysis	microbiome-amplicon-processing	Quality filtering and truncation Error-model learning and denoising Paired-end merging and chimera removal	Callahan, B. J., McMurdie, P. J., Rosen, M. J., Han, A. W., Johnson, A. J. A., & Holmes, S. P. (2016). DADA2: High-resolution sample inference from Illumina amplicon data. Nature Methods, 13(7), 581–583. https://doi.org/10.1038/nmeth.3869	16S/ITS amplicon FASTQ; ASV count tables and representative sequences	DADA2-based ASV inference
	microbiome-taxonomy-assignment	Naive Bayes classifiers on SILVA, GTDB, or UNITE IDTAXA classification Exact matching and species-level addition	Bolyen, E., Rideout, J. R., Dillon, M. R., Bokulich, N. A., Abnet, C. C., Al-Ghalith, G. A., Alexander, H., Alm, E. J., Arumugam, M., Asnicar, F., Bai, Y., Bisanz, J. E., Bittinger, K., Brejnrod, A., Brislawn, C. J., Brown, C. T., Callahan, B. J., Caraballo-Rodríguez, A. M., Chase, J., … Caporaso, J. G. (2019). Reproducible, interactive, scalable and extensible microbiome data science using QIIME…	ASV sequences; taxonomic profiles and confidence scores	Reference-based taxonomy assignment
	microbiome-functional-prediction	Phylogenetic placement with EPA-ng Hidden-state prediction KO, EC, and MetaCyc pathway inference NSTI confidence scoring	Douglas, G. M., Maffei, V. J., Zaneveld, J. R., Yurgel, S. N., Brown, J. R., Taylor, C. M., Huttenhower, C., & Langille, M. G. I. (2020). PICRUSt2 for prediction of metagenome functions. Nature Biotechnology, 38, 685–688. https://doi.org/10.1038/s41587-020-0548-6	Marker-gene ASVs; predicted functional profiles and NSTI scores	PICRUSt2-derived functional inference
	microbiome-qiime2-workflow	Manifest import and artifact provenance DADA2 or Deblur denoising Taxonomy assignment and phylogeny inference Alpha/beta diversity and PERMANOVA	Bolyen, E., Rideout, J. R., Dillon, M. R., Bokulich, N. A., Abnet, C. C., Al-Ghalith, G. A., Alexander, H., Alm, E. J., Arumugam, M., Asnicar, F., Bai, Y., Bisanz, J. E., Bittinger, K., Brejnrod, A., Brislawn, C. J., Brown, C. T., Callahan, B. J., Caraballo-Rodríguez, A. M., Chase, J., … Caporaso, J. G. (2019). Reproducible, interactive, scalable and extensible microbiome data science using QIIME…	QIIME2 artifacts; provenance graph and reproducible workflow outputs	End-to-end QIIME2 execution
Deep learning models	MGM	Equal-frequency binning and tokenization Masked language modelling pretraining Fine-tuning, prediction, generation, and reconstruction	Zhang, H., Zhang, Y., Kang, Z., Xiong, J., Yang, R., & Ning, K. (2026). MGM as a Large-Scale Pretrained Foundation Model for Microbiome Analyses in Diverse Contexts. Advanced Science, 13(24), e13333. https://doi.org/10.1002/advs.202513333	Microbiome abundance tables and metadata; predictions or synthetic profiles	Microbiome foundation model
	APEX	Ensemble of pretrained models with amino-acid embeddings and a BiLSTM encoder Multi-task pathogen-specific MIC heads Monte Carlo dropout for uncertainty	Wan, F., Torres, M. D. T., Peng, J., & de la Fuente-Nunez, C. (2024). Deep-learning-enabled antibiotic discovery through molecular de-extinction. Nature Biomedical Engineering, 8(7), 854–871. https://doi.org/10.1038/s41551-024-01201-x	Peptide sequences; MIC estimates and confidence intervals	Antimicrobial peptide expert model
	BGC-Prophet	ESM-2 or ProtBERT embedding extraction Genome organization and GNN-based BGC detection Product-class classification and attention maps	Lai, Q., Yao, S., Zha, Y., et al. (2025). Deciphering the biosynthetic potential of microbial genomes using a BGC language processing neural network model. Nucleic Acids Research, 53(7), gkaf305. https://doi.org/10.1093/nar/gkaf305	Amino-acid FASTA; BGC calls, class labels, and attention maps	Biosynthetic gene cluster prediction
	ONN4ARG	Diamond and HHblits alignment features Antibiotic Resistant Ontology embeddings Fully connected classifier and batch prediction modes	Zha, Y., Chen, C., Jiao, Q., Zeng, X., Cui, X., & Ning, K. (2024). Comprehensive profiling of antibiotic resistance genes in diverse environments and novel function discovery. The Innovation Life, 2(1), 100054. https://doi.org/10.59717/j.xinn-life.2024.100054	Protein sequences; ARG predictions and ontology-aware annotations	Ontology-aware ARG prediction
Reporting and visualization	nature-style-figure-maker	Nature-style fonts, line widths, and panel sizing Multi-panel layout and automated legends Vector/raster export and QA checks	In-house style rules (this study; no external citation). In-house layout engine (this study; no external citation). In-house export checks (this study; no external citation).	Plot objects and manuscript-ready figure files	Publication-style figure assembly
	AI-report-generator	IMRAD section scaffold Methods text from downstream manifest Interactive Plotly figures and statistical tables Self-contained HTML packaging	In-house reporting template (this study; no external citation). In-house manifest parser (this study; no external citation). In-house reporting stack (this study; no external citation). In-house packaging (this study; no external citation).	Analysis outputs and provenance manifests; self-contained HTML report	Automated analytical report generation

### Sheet: S4a
Supplementary Table 4a: Figure 7b statistical test table
Prompt	Metric	DeepSeek n	DeepSeek median	DeepSeek Q1	DeepSeek Q3	Qwen n	Qwen median	Qwen Q1	Qwen Q3	U statistic	p-value	Significance
Full	Shannon alpha diversity	18	0.636283	0.297052	0.93511	24	0.636368	0.297052	0.93511	213	0.9489	n.s.
Full	Pairwise PCoA distance per sample	18	0.0964259	0.0928098	0.107532	18	0.0964259	0.0928098	0.107532	162	1	n.s.
Full	Log2FC per species	14	0.614305	-0.0790421	15.2741	24	0.647094	0	8.53358	183	0.660465	n.s.
Medium	Shannon alpha diversity	10	1.00451	0.764378	1.06428	5	0.865522	0.407044	0.93511	36	0.19644	n.s.
Medium	Pairwise PCoA distance per sample	12	0.717817	0.694372	0.733966	12	0.398941	0.0979892	0.731687	100	0.111257	n.s.
Medium	Log2FC per species	12	0.389485	-0.603434	14.517	6	5.78525	1.4538	7.51128	32	0.750269	n.s.
Simple	Shannon alpha diversity	6	0.636283	0.32455	0.917713	22	1.00318	0.763521	1.89171	34	0.0775451	n.s.
Simple	Pairwise PCoA distance per sample	6	0.0964259	0.0929322	0.105537	24	0.671198	0.365902	0.727417	18	0.00550308	**
Simple	Log2FC per species	6	-0.0643178	-0.604579	0.338064	6	0.0243006	-0.453613	0.508529	13	0.484848	n.s.

### Sheet: S4b
Supplementary Table 4b: Figure 7C statistical test table
Comparison	Metric	Input decoy n	Input decoy median	Input decoy Q1	Input decoy Q3	Prompt decoy n	Prompt decoy median	Prompt decoy Q1	Prompt decoy Q3	U statistic	p-value	Significance
Input decoy vs Prompt decoy	Shannon alpha diversity	6	0.636283	0.32455	0.917713	21	0.93511	0.407044	1.06428	43	0.254993	n.s.
Input decoy vs Prompt decoy	Pairwise PCoA distance per sample	20	0.0342118	0.0342118	0.0584164	26	0.0342118	0.0342118	0.153068	200	0.177023	n.s.
Input decoy vs Prompt decoy	Log2FC per species	30	0.135191	-0.468873	0.558029	40	0.57716	-0.264037	18.5198	447.5	0.0712234	n.s.

### Sheet: S5
Supplementary Table 5: Completeness scoring per replicate for ablation test
Arm	Rep	Rep_tag	Overall	Metaphlan	Diversity	Diff_abundance	Figures	Scripts	Report	Missing_n
baseline	1	baseline_1_output	0.8933	1	1	0.6667	1	0.6	1	3
baseline	2	baseline_2_output	0.9133	1	1	0.6667	1	0.8	1	2
baseline	3	baseline_3_output	0.8333	1	1	0.6667	1	0	1	6
baseline	4	baseline_4_output	0.9	1	1	1	1	0	1	5
baseline	5	baseline_5_output	0.7867	1	1	0.3333	1	0.2	1	6
baseline	6	baseline_6_output	0.67	1	1	0	0.5	0.2	1	8
baseline	7	baseline_7_output	0.8533	1	1	0.6667	1	0.2	1	5
no_manifest	1	no_manifest_1_output	0.71	1	1	0	0.5	0.6	1	6
no_manifest	2	no_manifest_2_output	0.66	1	0.6667	0.3333	0	0.6	1	7
no_manifest	3	no_manifest_3_output	0.9	1	1	1	1	0	1	5
no_manifest	4	no_manifest_4_output	0.8467	1	0.6667	0.6667	1	0.8	1	3
no_manifest	5	no_manifest_5_output	0.9	1	1	1	1	0	1	5
no_manifest	6	no_manifest_6_output	0.9333	1	1	0.6667	1	1	1	1
no_manifest	7	no_manifest_7_output	0.5667	0	1	0.3333	1	0	1	8
no_plan	1	no_plan_1_output	0.8533	1	1	0.6667	1	0.2	1	5
no_plan	2	no_plan_2_output	0.6333	0	1	0.6667	1	0	1	7
no_plan	3	no_plan_3_output	0.8333	1	1	0.6667	1	0	1	6
no_plan	4	no_plan_4_output	0.87	1	1	1	0.5	0.2	1	5
no_plan	5	no_plan_5_output	0.7867	1	1	0.3333	1	0.2	1	6
no_plan	6	no_plan_6_output	0.8333	1	1	0.6667	1	0	1	6
no_plan	7	no_plan_7_output	0.9133	1	0.6667	1	1	0.8	1	2
no_refs	1	no_refs_1_output	0.8333	1	1	0.6667	1	0	1	6
no_refs	2	no_refs_2_output	0.72	1	1	0	1	0.2	1	7
no_refs	3	no_refs_3_output	0.8333	1	1	0.6667	1	0	1	6
no_refs	4	no_refs_4_output	0.9	1	1	1	1	0	1	5
no_refs	5	no_refs_5_output	0.5667	0	0.6667	0.6667	1	0	1	8
no_refs	6	no_refs_6_output	0.8533	1	1	0.6667	1	0.2	1	5
no_refs	7	no_refs_7_output	0.9	1	1	1	1	0	1	5
no_registry	1	no_registry_1_output	0.9	1	1	1	1	0	1	5
no_registry	2	no_registry_2_output	0.9	1	1	1	1	0	1	5
no_registry	3	no_registry_3_output	0.4667	1	0.3333	0	0	0	1	12
no_registry	4	no_registry_4_output	0	0	0	0	0	0	0	15
no_registry	5	no_registry_5_output	0.3267	0	0.3333	0	0	0.6	1	10
no_registry	6	no_registry_6_output	0.7133	0	1	0.6667	1	0.8	1	3
no_registry	7	no_registry_7_output	0.5833	0	1	0.6667	0.5	0	1	8

### Sheet: S6
Supplementary Table 6: Session statistics per replicate for ablation test
Arm	Rep	Start_time	End_time	Walltime_min	Total_token_cost	Total_token_input	Total_token_output	Total_token_cache_created	Total_token_cache_hit
baseline	1	2026-06-17 06:05:00	2026-06-17 07:09:00	64	5336700	786	44454	428745	4862715
baseline	2	2026-06-17 08:42:00	2026-06-17 09:46:00	65	5283178	894	51530	453614	4777140
baseline	3	2026-06-17 07:17:00	2026-06-17 08:37:00	80	8872355	1230	70765	375984	8424376
baseline	4	2026-06-28 16:23:00	2026-06-28 17:30:00	67	4395149	432	51554	536830	3806333
baseline	5	2026-06-28 18:17:00	2026-06-28 19:09:00	52	4161106	384	36848	363045	3760829
baseline	6	2026-07-02 12:11:00	2026-07-02 13:13:00	62	4349225	420	33863	330737	3984205
baseline	7	2026-07-02 13:17:00	2026-07-02 14:14:00	57	2628184	62978	24915	401852	2138439
no_manifest	1	2026-06-21 13:35:00	2026-06-21 17:26:00	131	33997768	21577	240966	3600526	30134699
no_manifest	2	2026-06-21 17:42:00	2026-06-21 19:11:00	89	9307873	31554	113545	1317151	7845623
no_manifest	3	2026-06-21 19:37:00	2026-06-21 20:30:00	53	3840711	396	47624	365434	3427257
no_manifest	4	2026-06-26 19:05:00	2026-06-26 20:05:00	60	8549702	900	65158	498111	7985533
no_manifest	5	2026-06-27 18:26:00	2026-06-27 19:50:00	84	6935315	37302	46300	378305	6473408
no_manifest	6	2026-07-01 20:05:00	2026-07-01 21:15:00	70	6160738	540	41620	319375	5799203
no_manifest	7	2026-07-02 09:11:00	2026-07-02 10:54:00	103	9246761	76301	90476	1392665	7687319
no_plan	1	2026-06-20 00:35:00	2026-06-20 02:17:00	102	4739716	43409	41477	899950	3754880
no_plan	2	2026-06-20 02:40:00	2026-06-20 03:54:00	74	2706126	44402	32144	373930	2255650
no_plan	3	2026-06-20 13:22:00	2026-06-20 15:15:00	113	13318931	164520	113539	1091378	11949494
no_plan	4	2026-06-23 09:26:00	2026-06-23 10:26:00	60	6699998	1543	56083	940649	5701723
no_plan	5	2026-06-23 10:37:00	2026-06-23 12:07:00	90	3734864	9950	48848	621578	3054488
no_plan	6	2026-06-30 10:29:00	2026-06-30 11:46:00	77	9360967	726	62167	705403	8592671
no_plan	7	2026-06-30 12:54:00	2026-06-30 13:55:00	61	7473929	576	47608	435865	6989880
no_refs	1	2026-06-20 15:35:00	2026-06-20 17:53:00	138	15284127	87308	108305	1295636	13792878
no_refs	2	2026-06-20 18:00:00	2026-06-20 19:24:00	84	7259936	786	66365	774248	6418537
no_refs	3	2026-06-20 19:33:00	2026-06-20 20:40:00	67	3804729	408	41595	687677	3075049
no_refs	4	2026-06-23 14:00:00	2026-06-23 15:06:00	66	5631598	5857	50308	812235	4763198
no_refs	5	2026-06-23 16:34:00	2026-06-23 18:10:00	96	3765803	504	46985	573169	3145145
no_refs	6	2026-07-01 09:38:00	2026-07-01 10:45:00	67	7022602	528	53764	458221	6510089
no_refs	7	2026-07-01 12:35:00	2026-07-01 13:42:00	67	5672240	456	44468	330360	5296956
no_registry	1	2026-06-20 20:48:00	2026-06-20 21:44:00	56	9181937	624	62388	323662	8795263
no_registry	2	2026-06-20 23:42:00	2026-06-21 02:54:00	152	9900852	882	54922	900452	8944596
no_registry	3	2026-06-21 03:12:00	2026-06-21 04:45:00	93	11465591	852	91099	1585819	9787821
no_registry	4	2026-06-26 10:07:00	2026-06-26 11:38:00	91	2778417	9682	46468	760828	1961439
no_registry	5	2026-06-26 14:33:00	2026-06-26 16:34:00	121	6592056	534	60659	980200	5550663
no_registry	6	2026-07-01 14:10:00	2026-07-01 15:03:00	53	6987835	576	46930	388424	6551905
no_registry	7	2026-07-01 15:35:00	2026-07-01 17:21:00	106	13747648	900	65948	1532406	12148394
